# Inflammation and neuronal gene expression changes differ in early vs late chronic traumatic encephalopathy brain

**DOI:** 10.1101/2022.05.31.494179

**Authors:** Adam Labadorf, Filisia Agus, Nurgul Aytan, Jonathan Cherry, Jesse Mez, Ann McKee, Thor D. Stein

## Abstract

Our understanding of the molecular underpinnings of chronic traumatic encephalopathy (CTE) and its associated pathology in post-mortem brain is incomplete. Factors including years of play and genetic risk variants influence the extent of tau pathology associated with disease expression, but how these factors affect gene expression, and whether those effects are consistent across the development of disease, is unknown. To address these questions, we conducted an analysis of the largest mRNASeq whole-transcriptome dataset available to date. We examined the genes and biological processes associated with disease by comparing individuals with CTE with control individuals with a history of repetitive head impacts that lack CTE pathology. We then identified genes and biological processes associated with total years of play as a measure of exposure, amount of tau pathology present at time of death, and the presence of *APOE* and *TMEM106B* risk variants. Samples were stratified into low and high pathology groups based on extent of tau pathology and years of play to model early vs late changes in response to exposure, and the relative effects associated with these factors were compared between these groups. Substantial gene expression changes were associated with severe disease for most of these factors, primarily implicating diverse, highly increased neuroinflammatory and neuroimmune processes. In contrast, low exposure groups had many fewer genes and processes implicated and show striking differences for some factors when compared with severe disease. Specifically, gene expression associated with amount of tau pathology showed a nearly perfect inverse relationship when compared between these two groups. Together, these results suggest the early disease process may differ substantially from that observed in late stages, that total years of play and tau pathology influence disease expression differently, and that related pathology-modifying risk variants may do so via distinct biological pathways.
