## Supplementary material for "Inflammation and neuronal gene expression changes differ in early vs late chronic traumatic encephalopathy brain": mRNASeq DE gene information for qPCR validation

Group	DE pvalue < 0.05	DE sig genes	qPCR pvalue < 0.05	qPCR sig genes
CTEH_RHI_Status	5	CD36,CXCL8,FKBP5,GFAP,IGF1	1	IL6
CTEH_APOE	6	CD33,FKBP5,IGF1,IL4R,MMP2,TGFB1	0
CTEH_AT8	12	BDNF,CSPG4,DLG4,FKBP5,GFAP,IGF1,IL4R,KCNA3,MMP2,NOS2,TGFB1,TLR4	4	AQP4,GFAP,TGFB1,XPO1
CTEH_TMEM	13	BDNF,CCL2,CD68,DLG4,FKBP5,GFAP,ICAM1,IL10,IL4R,IL6,MMP2,TGFB1,TNF	2	CCL2,IL13
CTEH_totyrs	1	IL6	0
CTEL_RHI_APOE	1	MMP9	2	AQP4,NFE2L2
CTEL_RHI_AT8	6	CCL2,CXCL8,ICAM1,IL6,MMP2,TGFB1	1	CXCL8
CTEL_RHI_Status	2	MMP2,NLRP3	0
CTEL_RHI_TMEM	2	KCNA3,MMP9	0
CTEL_RHI_totyrs	6	ACTA2,CCL2,CD33,CSPG4,NFE2L2,NLRP3	2	CCL2,IL6
