## Supplementary material for "Inflammation and neuronal gene expression changes differ in early vs late chronic traumatic encephalopathy brain": qPCR gene information

### Sheet: Sheet1
Case	age	pathgroup	Comorbid pathology	RIN	TNFa	GFAP	Aqp4	IL1b	HLA-DRA	IL-6	ICAM1	BDNF	IGF1	TGFb1	IL-10	NRF2	NLRP3	IL13	C1qA	iNOS	CD68	TREM2	IFNg	IL1a	IL-8	PSD-95	XPO1	IL4R	KCNA3	CD33	CD36	MMP2	MMP9	ACTA2	CSPG4	FKBP5	TLR4	CCL2	AT8 Density - Sulcus	AT8 Density - Crest
K-0048	75	CTE-AD	yes	7.1	1.00377e-08	0.000619761	7.1139e-05	1.85125e-07	2.61456e-06	1.06997e-06	1.67083e-06	1.86292e-06	4.2856e-07	4.85196e-06	1.18879e-07	7.19288e-06	6.83289e-07	3.11974e-08	3.8147e-06	4.96054e-07	1.60055e-06	2.91313e-06	1.19369e-08	3.9901e-08	5.78572e-07	6.8478e-05	3.84656e-06	3.45711e-06	5.62779e-06	3.82245e-07	3.41882e-07	6.95233e-07	2.016e-07	3.0666e-05	1.01793e-05	2.56621e-05	7.70341e-07	1.54818e-06	90157.3	52619.3
K-0066	69	CTE-AD	yes	4.3	3.09819e-08	0.000584706	2.15194e-05	4.21468e-08	1.23078e-06	6.90431e-07	3.04934e-07	7.07876e-07	1.13327e-07	4.56485e-06	1.88874e-08	5.48529e-06	2.55177e-07	4.65362e-09	1.48305e-06	5.121e-08	7.90353e-07	2.62364e-06	4.48265e-09	6.13654e-08	8.69687e-07	1.58517e-05	1.53855e-06	3.32319e-06	7.89805e-07	1.24444e-07	2.55708e-07	6.24844e-07	7.05881e-08	4.49889e-06	7.3186e-06	1.83101e-05	3.53938e-07	5.7657e-07	266182	157181
K-0082	76	CTE-AD	yes	3.8	4.39671e-08	0.00243646	4.79536e-05	1.42264e-06	8.09802e-06	1.06042e-05	1.9569e-06	1.37799e-06	2.10745e-07	1.5504e-05	3.87312e-07	8.86161e-06	4.66054e-07	3.64357e-09	9.43203e-06	1.0924e-07	1.88893e-06	4.4308e-06		2.55885e-07	1.4913e-06	1.28756e-05	1.62177e-06	1.75521e-05	1.90207e-06	5.27253e-07	6.08601e-07	1.29825e-06	4.31242e-07	6.54126e-06	6.54126e-06	4.1257e-05	4.24421e-07	5.45874e-06	447766	217316
K-0086	76	CTE-AD	yes	7.6	3.04707e-08	0.000374954	6.04457e-05	1.03419e-07	2.879e-06	6.74817e-07	4.91604e-07	2.28718e-06	4.61233e-07	8.05882e-06	3.25899e-08	9.92157e-06	1.17574e-06	1.64538e-08	4.97456e-06	4.2266e-07	1.3799e-06	3.64664e-06	1.53839e-08	9.09721e-08	4.18288e-07	4.1891e-05	5.97347e-06	3.73619e-06	5.73013e-06	3.77244e-07	2.43766e-07	7.39473e-07	1.40785e-07	1.19884e-05	8.58352e-06	3.47651e-05	1.07816e-06	1.94338e-06
K-0090	89	CTE-AD	yes	7.2	3.31136e-08	0.000409741	7.2785e-05	8.17617e-08	1.16525e-05	7.73015e-07	3.74119e-07	1.01436e-06	1.32088e-07	6.22714e-06	4.88522e-08	1.51114e-05	8.03054e-07	7.62825e-09	2.72748e-06	2.67678e-07	1.74058e-06	5.63951e-06	4.49822e-09	8.44106e-08	1.5089e-07	1.8656e-05	2.30468e-06	2.26823e-06	1.56653e-06	3.39755e-07	1.49952e-07	8.5002e-07	5.55003e-07	2.41591e-06	4.83183e-06	1.07971e-05	8.12573e-07	5.21077e-07	2654.11	2082.86
K-0119	82	CTE-AD	yes	8.9	3.23199e-08	0.000694374	9.40639e-05	1.81073e-06	1.19718e-05	7.7359e-06	9.32108e-07	3.876e-06	6.97647e-07	6.71119e-06	2.02721e-07	7.33892e-06	1.64441e-06	2.29171e-08	5.06502e-06	6.15388e-07	2.17885e-06	4.67047e-06	7.34291e-09	2.49406e-07	6.77629e-07	4.54298e-05	2.93542e-06	5.71823e-06	3.51998e-06	4.2266e-07	3.72566e-07	7.44616e-07	1.10611e-07	2.82185e-05	7.41563e-06	9.08552e-06	6.80925e-07	5.82222e-06	18729.3	13379.1
K-0138	87	CTE-AD	yes	4.9	2.7863e-09	0.000151122	7.27309e-06	6.34854e-08	1.22143e-06	5.57703e-07	1.05665e-07	3.71535e-07	3.04919e-08	1.06258e-06	1.21371e-08	3.65677e-06	6.8944e-08	9.76996e-09	1.11309e-06	5.0575e-08	2.95365e-07	7.24254e-07	1.76951e-09	1.88874e-08	1.47069e-07	6.99619e-06	1.18152e-05	5.86678e-06	3.25254e-06	5.18914e-07	4.55514e-07	1.37139e-05	8.09802e-06	8.74567e-06	8.33146e-06	7.19822e-05	6.6645e-07	3.62396e-06	140676	56224.7
K-0157	70	CTE-AD	yes	3.8	1.43239e-08	0.000116531	1.50696e-05	3.11326e-08	6.17525e-07	9.60926e-08	4.70249e-08	2.95365e-07	3.77748e-08	1.12941e-06	8.1701e-09	1.96369e-06	8.34797e-08	1.10452e-08	7.52398e-07	4.76153e-08	2.30138e-07	6.54093e-07		1.00935e-08	2.24622e-07	6.09898e-06	1.21221e-05	5.193e-06	2.42094e-06	2.96185e-07	4.66054e-07	1.23078e-06	1.06621e-07	7.63468e-06	7.18789e-06	8.1491e-05	9.64978e-07	2.56964e-06	143951	139480
K-0164	65	CTE-AD	yes	7	1.62611e-08	0.000358187	3.35344e-05	9.05991e-07	2.9888e-06	1.52475e-06	1.81818e-07	1.18968e-06	9.98266e-08	1.64099e-06	1.045e-07	7.96442e-06	3.09405e-07	4.08788e-09	1.85905e-06	6.48194e-08	1.02283e-06	7.87658e-06	2.26005e-09	2.15471e-07	4.15975e-07	4.81845e-06	3.26626e-05	1.12634e-05	7.80592e-06	1.15154e-06	6.16669e-07	3.04316e-06	1.83728e-06	3.75976e-05	1.76374e-05	0.000129389	1.62065e-06	8.78821e-06	135154	60527.4
K-0172	86	CTE-AD	yes	2.8		0.000102933	2.381e-06	1.50256e-08	2.32543e-07	2.8294e-07	4.33618e-08	6.61847e-07	3.72548e-08	1.03281e-06	1.0199e-08	1.27153e-06	6.06045e-08		9.33401e-07	5.26132e-08	1.31266e-07	6.41966e-07		1.93244e-08	2.97832e-07	3.87331e-06	4.42467e-06	8.14869e-06	4.20635e-06	7.59773e-06	3.05811e-05	8.7029e-07	3.32286e-08	8.65521e-06	1.30102e-05	6.06136e-05	3.28182e-07	1.13569e-06	11193.2	3113.65
K-0178	79	CTE-AD	yes	8.3	8.41769e-08	0.000492701	5.34667e-05	5.38732e-06	2.75026e-06	8.94182e-06	2.04982e-07	4.20052e-06	5.91959e-07	1.97461e-06	2.3481e-07	1.61512e-05	1.11463e-06	6.82782e-08	2.55543e-06	4.68645e-07	1.73216e-06	4.29771e-06	1.11529e-08	4.13675e-07	6.7857e-07	6.90978e-05	6.5643e-05	0.00581099	0.0134151	0.000387907	0.00114455	4.59047e-05	3.89215e-06	#N/A	9.48495e-05	#N/A	2.62728e-06	0.00263497	70765.2	8703.27
K-0180	84	CTE-AD	yes	8.8	8.17576e-09	0.000211655	3.51772e-05	1.05958e-07	5.0545e-06	7.74088e-07	1.26006e-07	2.39756e-06	1.47478e-07	1.4089e-06	6.13654e-08	6.34477e-06	4.43366e-07	1.45844e-08	1.89024e-06	2.40743e-07	1.14756e-06	4.59024e-06		1.15869e-07	3.35775e-07	1.56443e-05	4.16882e-05	6.07788e-06	1.06854e-05	1.01788e-06	7.49276e-07	1.79697e-06	5.26523e-07	1.07225e-05	9.47791e-06	4.61279e-05	2.45474e-06	6.66945e-06	113741	48315.5
K-0204	69	CTE-AD	yes	6.8	9.92009e-09	0.000787736	6.37153e-05	7.64981e-08	8.79386e-07	4.37868e-07	1.64205e-07	9.44465e-07	4.76813e-08	2.04992e-06	1.68813e-08	2.02741e-05	1.56428e-07	1.60261e-08	1.64213e-06	8.36534e-08	6.31375e-07	3.60143e-06		3.741e-08	6.85186e-07	4.64465e-06	2.61107e-05	7.77352e-06	6.86647e-06	1.51421e-06	2.11194e-06	1.24709e-06	1.85253e-07	9.22559e-05	4.50848e-05	0.00011783	3.24354e-06	1.85262e-06	554070	261083
K-0220	82	CTE-AD	yes	9.1	2.31074e-09	0.000153019	2.70877e-05	7.25223e-08	5.32395e-07	2.03566e-07	4.09659e-08	6.62305e-07	7.0637e-08	8.13136e-07	8.51114e-09	4.85869e-06	1.991e-07	7.61241e-09	4.3364e-07	8.75086e-08	2.43091e-07	8.31373e-07		3.46637e-08	6.23083e-08	1.23169e-05	1.74671e-05	1.69768e-06	3.46671e-06	2.1428e-07	3.82775e-07	4.73239e-06	3.44993e-06	1.24284e-05	6.55488e-06	2.3516e-05	1.10693e-06	9.97624e-07
SLI-091	60	CTE-AD	yes	6.1	6.60897e-08	0.000871628	6.25773e-05	7.6343e-07	9.4255e-06	9.65648e-07	1.1077e-06	1.5471e-06	6.37532e-07	6.07367e-06	1.01501e-07	1.60285e-05	1.93666e-06	5.40897e-09	3.91108e-06	7.02986e-07	4.24737e-06	8.51242e-06	2.11027e-08	2.38253e-07	5.03327e-07	7.63507e-05	1.87328e-06	9.36688e-06	3.63655e-06	3.96548e-07	4.95023e-07	6.80454e-07	2.52362e-07	1.97334e-05	7.15806e-06	2.53439e-05	2.3481e-07	2.53427e-06	284502	90758
SLI-092	65	CTE-AD	yes	7	3.23424e-08	0.000805962	8.85591e-05	2.97832e-07	5.86271e-06	5.62361e-07	1.24278e-06	1.24364e-06	2.7635e-07	#N/A	3.15672e-08	1.2716e-05	8.21065e-07	5.17068e-09	1.75512e-06	2.98658e-07	1.70594e-06	4.25916e-06	3.02588e-09	9.94123e-08	3.0409e-07	3.37208e-05	2.0189e-06	4.06588e-06	1.4256e-06	1.81692e-07	2.13539e-07	5.74974e-07	2.52888e-07	1.07821e-05	6.75787e-06	2.04577e-05	4.2767e-07	3.91923e-06	412657	160687
SLI-115	69	CTE-AD	yes	5.6	8.6001e-09	0.00122161	0.000111939	3.72548e-08	4.67695e-06	6.49125e-07	7.69807e-07	9.9142e-07	1.06917e-07	6.46015e-06	5.88656e-08	1.26369e-05	3.32763e-07	7.9137e-09	3.65423e-06	1.37316e-07	2.83937e-06	6.86647e-06	6.46367e-09	9.00936e-08	9.09767e-07	2.6882e-05	4.77854e-06	2.10317e-06	2.13697e-06	3.36008e-07	1.58172e-07	8.81217e-07	1.08636e-07	8.29113e-06	8.49473e-06	3.02229e-05	1.65012e-06	3.48599e-06	289187	208411
SLI-138	78	CTE-AD	yes	6.7	6.61355e-08	0.000627977	5.34296e-05	6.46879e-07	1.4326e-05	9.46431e-07	8.02497e-07	5.95663e-07	2.39081e-07	7.603e-06	2.85897e-07	8.14869e-06	2.60191e-06	1.09613e-08	1.20551e-05	2.34648e-07	7.77891e-06	1.16444e-05	1.46046e-08	1.00104e-07	9.11706e-06	2.46338e-05	2.89501e-06	5.50815e-06	3.31169e-06	8.87961e-07	3.78816e-07	8.08639e-07	1.08716e-06	2.19716e-05	4.6997e-06	2.00644e-05	7.20749e-07	2.55189e-06	43061.8	60287.9
SLI-167	75	CTE-AD	yes	5.9	1.38648e-08	0.0011398	4.62881e-05	6.70621e-07	1.32928e-05	1.79697e-06	2.00218e-06	7.53965e-07	1.70704e-07	3.24129e-06	1.32546e-07	5.4474e-06	8.73917e-07	6.21758e-09	8.71541e-06	1.34024e-07	1.99802e-06	6.17127e-06	7.10263e-09	1.57734e-07	2.05836e-07	1.80205e-05	1.55463e-06	3.72585e-06	7.58683e-07	3.22321e-07	3.33456e-07	5.72985e-07	4.28857e-07	8.67924e-06	6.5959e-06	1.37329e-05	1.41765e-07	1.02643e-05	20306.7	12975.2
SLI-204	76	CTE-AD	yes	8.6	2.00753e-08	0.000782837	6.88111e-05	2.41579e-07	2.03294e-06	5.34614e-07	6.59557e-07	1.67315e-06	4.05442e-07	2.65106e-06	6.92313e-08	5.07908e-06	6.10714e-07	1.86532e-08	2.0217e-06	3.65405e-07	7.56058e-07	2.18036e-06	7.75084e-09	8.98442e-08	2.39911e-07	3.33489e-05	1.49959e-06	2.65474e-06	1.09245e-06	1.27943e-07	1.40785e-07	3.96274e-07	7.70798e-09	2.99518e-05	5.28011e-06	7.27309e-06	2.36608e-07	1.29107e-06	6512.49	3013.15
SLI-210	86	CTE-AD	yes	4.8	1.72121e-08	0.000371848	2.28729e-05	3.52958e-07	1.12863e-06	2.54823e-07	7.46683e-07	4.92627e-07	1.47069e-07	2.28401e-06	1.89661e-08	3.8015e-06	2.36116e-07	8.97152e-09	3.44277e-06	1.18715e-07	8.07519e-07	2.0231e-06		8.38857e-08	1.15308e-07	1.44858e-05	1.64441e-06	8.1936e-07	8.37156e-07	1.57516e-07	8.22163e-08	1.4758e-07	2.05836e-07	2.76747e-06	3.5322e-06	7.68779e-06	2.19847e-07	2.84513e-07	4305.82	16702.2
K-0011	53	Mild CTE	No	7.4	2.86464e-09	0.000148114	1.73224e-05	1.78076e-07	2.92918e-07	4.38497e-06	2.02581e-07	1.32003e-06	3.12639e-07	1.54818e-06		2.13253e-06	4.1974e-07	1.72599e-08	5.11416e-07	2.99073e-07	2.12652e-07	6.25278e-07		5.34958e-08	1.19127e-07	1.95564e-05	1.31911e-06	9.84572e-07	1.33845e-06	5.73353e-08	8.71454e-08	4.67996e-07	1.98677e-08	7.13329e-06	3.60892e-06	2.9888e-06	1.55671e-07	9.45775e-07	4916.17	1199.15
K-0072	25	Mild CTE	No	8.8	1.47062e-08	0.00026112	2.56799e-05	1.56753e-07	5.58504e-06	8.69041e-08	1.77337e-07	4.21803e-06	1.34031e-06	2.73126e-06	9.73665e-08	1.04438e-05	2.30149e-06	1.67879e-08	2.46155e-06	1.37608e-06	1.31364e-06	3.50295e-06	1.84731e-08	2.46655e-07	2.5624e-07	6.89065e-05	4.60937e-06	8.87346e-07	5.05801e-06	4.35447e-07	3.30923e-07	6.95233e-07	9.81748e-09	5.53111e-06	6.88076e-06	2.73885e-06	3.3531e-07	2.51141e-07	532.371	170.963
K-0081	84	Mild CTE	Yes	7.3	5.08915e-08	0.00179351	0.000128495	5.04375e-07	6.01919e-06	5.8994e-06	2.23081e-06	1.42067e-06	1.62281e-07	6.54126e-06	1.01642e-07	2.28412e-05	8.092e-07	7.20677e-09	7.66119e-06	2.97213e-07	2.19857e-06	5.29844e-06		8.83619e-08	7.74624e-07	1.69072e-05	4.78848e-06	7.82759e-06	2.00356e-06	5.26523e-07	1.14116e-07	4.39693e-07	1.60499e-06	8.7578e-06	1.01371e-05	3.41442e-05	7.21749e-07	1.48621e-05	906.906	478.971
K-0093	66	Mild CTE	No	8	2.19988e-08	0.000131742	1.26632e-05	3.1875e-08	2.78851e-07	7.49238e-08	5.83375e-08	2.99503e-06	5.69816e-07	1.07368e-06	2.04536e-09	1.8968e-06	6.35766e-07	2.4974e-08	2.67122e-07	5.22886e-07	2.57486e-07	5.62361e-07	6.40125e-09	9.39846e-08	5.02605e-08	2.61832e-05	3.08778e-06	3.25689e-07	2.0771e-06	6.10683e-08	3.8437e-07	2.1622e-07	1.21708e-08	1.01085e-06	2.02731e-06	2.70489e-06	1.05445e-07	1.44844e-07	1529.16	485.001
K-0101	71	Mild CTE	Yes	9.1	1.31715e-08	0.000120306	8.01466e-05	1.05081e-07	1.55571e-06	7.441e-07	3.22768e-07	7.15274e-07	2.32221e-07	4.1947e-06	2.05256e-08	1.02643e-05	5.78973e-07	7.34801e-09	2.92933e-06	4.74858e-07	1.17737e-06	2.33686e-06	2.54621e-09	5.78142e-08	1.33376e-07	1.64107e-05	2.1849e-06	3.21667e-06	1.35244e-06	1.85896e-07	2.42082e-07	3.27047e-07	1.28839e-06	5.20381e-06	5.24364e-06	1.12478e-05	9.64978e-07	5.67451e-07	21301.6	679.941
K-0125	71	Mild CTE	No	8.8	2.98851e-08	0.000418641	8.84364e-05	7.19715e-08	2.92527e-06	5.58449e-08	1.74533e-07	3.02004e-06	6.26579e-07	2.94561e-06	1.45541e-08	8.67924e-06	1.25664e-06	3.25447e-08	1.46365e-06	6.55909e-07	8.55932e-07	2.19553e-06	6.75686e-09	8.37114e-08	1.00451e-07	4.52413e-05	5.68267e-06	7.1726e-07	5.26549e-06	2.00346e-07	2.13983e-07	4.85172e-07	1.17161e-07	2.38442e-05	6.41553e-06	1.53862e-05	5.04375e-07	4.77499e-07	802.486	437.165
K-0140	64	Mild CTE	No	6.2	2.0228e-09	0.000146786	3.22353e-05	6.90875e-08	7.06406e-07	1.12545e-07	2.28062e-08	1.41575e-06	2.59637e-07	7.34874e-07	1.43736e-08	5.95693e-06	2.69913e-07	3.9268e-09	3.57637e-07	1.23928e-07	1.72727e-07	1.00317e-06	8.67193e-09	2.49913e-08	1.05008e-07	1.6196e-05	1.48107e-05	1.17086e-06	1.0102e-05	3.30007e-07	1.28215e-06	7.36404e-07	1.27147e-07	2.67519e-05	6.78133e-06	2.20938e-05	9.28239e-07	6.23114e-07	13476.9	267.675
SLI-079	56	Mild CTE	Yes	9.1	1.68813e-08	0.00041431	9.61069e-05	1.03999e-06	4.30666e-06	7.23789e-06	1.31637e-06	2.891e-06	5.47742e-07	3.25029e-06	1.74645e-08	8.33146e-06	1.29825e-06	2.80194e-08	1.01506e-06	9.53674e-07	1.64099e-06	2.43609e-06	6.82275e-09	1.66151e-07	1.15714e-06	3.6041e-05	4.76861e-06	4.53018e-06	5.42856e-06	1.56103e-07	3.73601e-07	4.52054e-07	4.67024e-07	7.83302e-06	4.12836e-06	5.01959e-06	4.667e-07	5.55416e-06	357.178	184.829
SLI-082	69	Mild CTE	Yes	6.3	4.59296e-08	0.000470669	6.82411e-05	2.05836e-07	3.23232e-06	3.20316e-07	8.7029e-07	6.09868e-07	2.2431e-07	3.45472e-06	1.28648e-08	4.83518e-06	3.67692e-07		1.66852e-06	2.94955e-07	1.92728e-06	3.79623e-06	1.38456e-08	6.62272e-08	1.35613e-07	1.38861e-05	1.85519e-06	2.6695e-06	1.95283e-06	1.94059e-07	1.92585e-07	5.09646e-07	1.94868e-07	6.94305e-06	4.34865e-06	1.50905e-05	3.10694e-07	2.45985e-06	39230.6	24112.3
SLI-084	65	Mild CTE	Yes	5.3	7.94668e-09	0.00055856	4.97481e-05	2.40077e-07	6.02754e-06	6.24411e-07	7.00069e-07	8.52971e-07	2.21529e-07	2.35801e-06	1.21293e-07	1.24026e-05	2.45802e-07	6.48611e-09	4.59024e-06	1.36936e-07	2.38596e-06	1.95283e-06		1.71653e-07	2.37276e-06	2.43115e-05	2.32232e-06	1.04722e-06	2.1668e-06	2.44952e-07	9.90684e-08	3.3905e-07	2.18177e-07	8.52422e-06	3.04738e-06	7.18789e-06	7.48757e-07	1.72377e-06	25221	722.452
SLI-103	64	Mild CTE	Yes	7.8	7.7566e-08	0.000473614	5.42131e-05	1.2445e-06	4.73567e-06	3.91108e-06	5.08588e-07	4.21218e-06	6.5364e-07	4.81177e-06	1.71059e-07	1.24284e-05	1.49233e-06	3.68183e-08	3.55677e-06	1.14676e-06	2.79252e-06	3.66184e-06		2.75967e-07	1.6274e-06	7.90432e-05	7.01075e-06	4.0378e-06	1.05895e-05	3.4426e-07	6.99584e-07	5.45469e-07	2.07555e-07	1.05895e-05	7.55572e-06	3.51772e-05	5.6588e-07	2.57678e-06	840.022	334.814
SLI-105	56	Mild CTE	Yes	7.9	2.0215e-08	0.000369535	4.67071e-05	1.00382e-07	1.45455e-06	5.80178e-07	2.29819e-07	9.21189e-07	5.41326e-07	2.70864e-06	1.77575e-08	4.62537e-06	6.00222e-07	1.23921e-08	1.96914e-06	6.72017e-07	1.38278e-06	2.85515e-06	6.31876e-05	7.59171e-08	1.73087e-07	3.68494e-05	6.02336e-06	1.64441e-06	5.32791e-06	1.75625e-07	4.40608e-07	2.88485e-07	2.18782e-07	1.56335e-05	6.70654e-06	1.27513e-05	5.70607e-07	5.5693e-07	1143.94	87.5552
SLI-109	52	Mild CTE	Yes	8.6	2.05409e-07	0.000281028	5.17529e-05	1.74179e-06	5.30579e-06	1.92996e-06	1.45664e-05	8.73399e-05	7.2275e-07	6.75787e-06	1.24272e-07	1.25235e-05	2.05419e-06	1.02344e-08	4.86881e-06	5.03676e-07	1.58188e-05	2.42947e-05	7.70264e-09	2.44782e-07	6.30063e-07	3.61912e-05	7.11848e-06	6.59133e-06	2.9661e-06	8.32527e-07	4.67996e-07	1.65012e-06	3.03668e-07	2.12821e-05	4.73895e-06	1.49448e-05	3.64646e-07	5.15381e-05	84.7188	84.9958
SLI-113	29	Mild CTE	Yes	8.2	3.09175e-08	0.00015591	8.15475e-05	1.14195e-07	1.15554e-06	1.66959e-07	1.9993e-07	2.13697e-06	6.54093e-07	2.05561e-06	2.14269e-08	6.93823e-06	8.73312e-07	7.52323e-09	3.06008e-06	6.591e-07	1.18064e-06	2.06132e-06		8.78733e-08	8.5589e-08	4.06045e-05	3.11573e-06	9.30816e-07	2.58035e-06	1.49744e-07	2.8689e-07	3.35543e-07	6.70122e-08	5.13929e-06	5.15713e-06	9.4255e-06	3.7205e-07	3.49549e-07
SLI-142	62	Mild CTE	Yes	8.1	8.66592e-09	0.000602814	8.13781e-05	7.09314e-08	2.32393e-06	8.67837e-08	6.26579e-07	2.00495e-06	4.63798e-07	2.71052e-06	2.80388e-08	5.26184e-06	1.82712e-06	1.79306e-08	2.39258e-06	1.16439e-06	1.18885e-06	2.14439e-06		6.07306e-08	1.81189e-07	4.82537e-05	4.18309e-06	2.64189e-06	2.93339e-06	1.50785e-07	4.27966e-07	2.91905e-07	1.98559e-06	1.70012e-05	5.55801e-06	2.44806e-05	4.09964e-07	3.16564e-07	5960.54	674.361
SLI-151	27	Mild CTE	No	6.2	4.98096e-08	0.000111784	1.21137e-05	1.43743e-07	3.57655e-06	1.05597e-06	2.18934e-07	5.6945e-06	1.25664e-06	3.31399e-06	4.45191e-08	3.04738e-06	2.12663e-06	1.91643e-08	1.7442e-06	1.07816e-06	6.90431e-07	2.88699e-06	1.46452e-08	2.24e-07	6.60472e-07	7.97034e-05	3.09635e-06	7.6502e-07	2.92122e-06	4.70272e-07	1.19955e-07	6.11561e-07		1.47697e-05	3.21667e-06	1.19961e-06	3.46414e-07	3.82775e-07	80.5391	92.8246
SLI-170	51	Mild CTE	No	8.4	2.00059e-08	6.77697e-05	1.24715e-05	4.26169e-08	7.30304e-07	2.11027e-08	5.55746e-08	2.66765e-06	7.02012e-07	1.00596e-06	2.9189e-08	1.40597e-06	8.86117e-07	8.75649e-09	1.15154e-06	7.6343e-07	4.92969e-07	1.48614e-06		6.92313e-08	3.61858e-08	3.59163e-05	4.94362e-06	2.83136e-07	3.35327e-06	1.22731e-07	2.31417e-07	1.40395e-07		1.68129e-06	1.37608e-06	2.1281e-06	8.95954e-08	1.138e-07	2922.29	659.537
SLI-172	34	Mild CTE	No	8.5	1.47682e-07	0.000281613	7.57707e-05	2.56253e-06	3.264e-05	6.84271e-06	1.02071e-06	4.13409e-06	1.01225e-06	1.40799e-05	3.79604e-07	8.53013e-06	2.75981e-06	2.70087e-08	1.6502e-05	1.69416e-06	7.27813e-06	1.53969e-05	5.89852e-09	7.91449e-07	1.37895e-06	7.36477e-05	5.28744e-06	1.19469e-05	1.21558e-05	1.29645e-06	2.46826e-07	1.24536e-06	1.58384e-08	2.7946e-05	6.16273e-06	1.7167e-05	9.44465e-07	4.15419e-06	151.889	120.156
SLI-193	88	Mild CTE	No	7.3	2.52e-08	0.000351059	3.30269e-05	1.51414e-07	2.35649e-05	4.18288e-07	5.32395e-07	1.08943e-06	3.32994e-07	5.61999e-06	1.67075e-07	3.28198e-06	1.15154e-06	1.98264e-08	8.66121e-06	3.46894e-07	4.62216e-06	1.21726e-05		6.76188e-08	9.45775e-07	1.26106e-05	6.17953e-07	3.65423e-06	1.05817e-06	8.9662e-07	1.13958e-07	8.79386e-07	5.17119e-07	3.66964e-05	4.70296e-06	1.18562e-05	2.05124e-07	3.92719e-07	2170.8	234.615
SLI-205	66	Mild CTE	No	8.5	3.74879e-08	0.000420969	6.93377e-05	1.0087e-07	2.57857e-06	1.70467e-07	3.05781e-07	2.05989e-06	6.9668e-07	3.34167e-06	1.57836e-08	4.02662e-06	7.8272e-07	2.79806e-08	2.95175e-06	9.56985e-07	1.00039e-06	3.77001e-06		5.70183e-08	2.36608e-07	5.65544e-05	2.53427e-06	1.27949e-06	4.097e-06	1.51309e-07	2.63262e-07	5.09293e-07	5.94808e-08	7.28823e-06	4.1255e-06	7.3186e-06	5.85024e-07	4.8787e-07	627.351	372.149
K-0002	70	RHI without CTE	No	6	4.38432e-09	0.000411164	3.44294e-05	5.34958e-08	1.69768e-06	2.08132e-07	2.66937e-07	1.11618e-06	3.95999e-07	2.18945e-06	2.0215e-08	3.48841e-06	6.85662e-07	1.31078e-08	1.17819e-06	1.71891e-07	6.58643e-07	2.70301e-06	6.89406e-09	5.27959e-08	1.79938e-07	1.72625e-05	1.90339e-06	6.54093e-07	1.96505e-06	2.97007e-07	1.10688e-07	4.27373e-07	2.35113e-09	4.74224e-06	4.06025e-06	2.28401e-06	1.55455e-07	3.70506e-07	731.826	862.434
K-0008	39	RHI without CTE	No	7.8	2.70649e-08	0.000160071	1.94079e-05	1.22391e-07	4.46162e-06	1.11845e-07	1.46459e-07	5.50815e-06	1.27949e-06	2.75599e-06	4.96717e-08	4.664e-06	1.54068e-06	2.67108e-08	1.6639e-06	1.2733e-06	1.03927e-06	3.72327e-06	8.30139e-09	1.22986e-07	3.36941e-07	6.76758e-05	5.3948e-06	8.0696e-07	6.4378e-06	3.04934e-07	4.52682e-07	1.12005e-06	9.22375e-09	1.92471e-05	6.32721e-06	1.92728e-06	3.11989e-07	4.75517e-07	707.681	101.282
K-0038	55	RHI without CTE	No	7.1	1.82567e-08	0.000495441	7.15346e-05	2.17271e-07	5.93221e-06	1.91653e-07	2.72168e-07	6.80487e-06	1.45253e-06	4.54906e-06	5.98116e-08	8.28538e-06	2.71804e-06	2.56761e-08	3.35792e-06	1.4913e-06	1.9994e-06	7.82217e-06	6.89406e-09	4.4614e-07	2.44782e-07	8.61374e-05	3.2189e-06	1.43253e-06	5.51579e-06	3.32302e-07	3.50277e-07	7.93097e-07	1.66028e-08	4.47401e-06	4.99183e-06	4.97111e-06	5.05075e-07	5.74974e-07	916.363	559.726
K-0068	21	RHI without CTE	No	8	5.53823e-08	0.000376255	4.74248e-05	2.16519e-07	8.26817e-06	7.78353e-08	2.44443e-07	4.82179e-06	1.56761e-06	5.08966e-06	1.20622e-07	5.28744e-06	2.50458e-06	1.20449e-08	6.30095e-06	1.05378e-06	2.9826e-06	7.92587e-06	1.49736e-08	3.15469e-07	5.36098e-07	7.18327e-05	5.52728e-06	1.48202e-06	4.96079e-06	6.13259e-07	2.81571e-07	1.39723e-06	3.49515e-09	8.25672e-06	9.47791e-06	7.10369e-06	4.96742e-07	3.82245e-07	217.497	111.471
K-0150	67	RHI without CTE	yes	7.9	6.48643e-08	0.000724363	7.93726e-05	5.5809e-07	8.81872e-06	5.2582e-06	6.85186e-07	1.89821e-05	2.73681e-07	1.87198e-06	7.83224e-08	1.27071e-05	2.81961e-07	1.0863e-08	1.78704e-06	3.91069e-08	3.66692e-06	3.05161e-06	3.79304e-09	1.59715e-07	8.29113e-06	1.83609e-05	2.34021e-05	1.31279e-05	6.12016e-06	6.43302e-07	4.15399e-07	1.29915e-06	1.60714e-07	2.07576e-05	5.01959e-06	4.1429e-05	1.60388e-06	5.20046e-05	327.77	379.435
K-0186	55	RHI without CTE	No	8.4	8.33021e-09	0.000175529	5.05826e-05	3.91612e-08	3.96019e-06	1.12467e-07	4.90899e-08	1.03783e-06	3.12856e-07	1.54282e-06	1.73318e-08	7.04973e-06	6.80454e-07	2.9088e-08	9.04736e-07	4.20031e-07	1.05305e-06	3.52487e-06	4.28814e-09	9.08461e-08	1.72488e-07	1.86431e-05	4.39737e-05	2.92324e-06	6.57308e-06	1.0567e-06	1.92062e-06	2.82562e-06	5.41299e-08	1.19967e-05	1.3469e-05	3.52993e-05	1.69886e-06	3.84123e-06	282.912	443.699
K-0211	17	RHI without CTE	no	7	1.07661e-07	0.000216852	3.63169e-05	3.43544e-07	5.0545e-06	7.16267e-07	6.03978e-07	1.89024e-06	2.21222e-07	6.3668e-06	1.77953e-07	8.56568e-06	6.96198e-07	1.26525e-08	9.36688e-06	6.90396e-08	1.66514e-05	2.86322e-05	5.80121e-09	2.54823e-07	2.51315e-07	8.67323e-06	5.42131e-05	2.46168e-05	9.48448e-06	3.20777e-06	5.60443e-06	6.1414e-06	9.36641e-07	0.000113266	9.3994e-06	4.40042e-05	2.94561e-06	1.92872e-05
SLI-111	54	RHI without CTE	No	7.9	7.68664e-09	0.000184384	2.5134e-05	1.04717e-07	5.0475e-06	8.763e-08	2.77117e-07	3.58648e-06	9.35992e-07	2.45304e-06	7.9802e-08	4.22681e-06	1.81953e-06	3.0939e-08	1.57961e-06	1.30909e-06	1.97188e-06	4.4308e-06	5.64648e-09	1.81315e-07	5.21438e-07	6.30563e-05	3.90567e-06	8.10885e-07	4.08566e-06	3.14377e-07	5.14616e-07	6.8187e-07	9.32015e-09	5.85054e-06	3.88138e-06	1.85006e-06	2.48888e-07	3.04511e-07	230.119	178.687
SLI-116	42	RHI without CTE	No	6.7	1.22052e-07	0.000281613	9.04199e-05	6.30063e-07	1.07225e-05	7.54487e-07	3.83572e-07	2.0901e-06	4.1713e-07	7.03509e-06	5.76542e-08	1.03716e-05	1.77469e-06	2.07977e-08	7.11848e-06	8.57714e-07	2.96816e-06	5.89531e-06		4.55514e-07	2.12505e-07	6.31e-05	2.58931e-06	3.20554e-06	2.891e-06	4.0348e-07	2.56596e-07	7.441e-07	6.21358e-08	2.48052e-05	5.75401e-06	2.10912e-05	6.61388e-07	5.00197e-07	479.662
SLI-117	18	RHI without CTE	No	8.1	1.2461e-08	6.84305e-05	1.07076e-05	6.77596e-08	5.17145e-06	6.01859e-08	1.68821e-07	5.47011e-06	2.00495e-06	2.80222e-06	4.85148e-08	4.8891e-06	1.56761e-06	1.33462e-08	3.45951e-06	2.57678e-06	2.68993e-06	3.94102e-06	4.56101e-09	1.17487e-07	9.02231e-07	7.6935e-05	4.13122e-06	7.7248e-07	4.32161e-06	2.82744e-07	3.50034e-07	1.02354e-06		2.70877e-05	3.45951e-06	1.15714e-06	2.14131e-07	2.91298e-07	126.276	323.65
SLI-121	22	RHI without CTE	No	8.1	2.59804e-08	9.67754e-05	4.11999e-05	5.69393e-08	1.11386e-06	4.71228e-08	9.3077e-08	3.50295e-06	1.36374e-06	2.43778e-06	2.04546e-08	7.12835e-06	1.00665e-06	1.42842e-08	1.38758e-06	1.56979e-06	1.01155e-06	2.7964e-06		1.48813e-07	3.48806e-08	8.13781e-05	6.44227e-06	4.2975e-07	4.12836e-06	3.07268e-07	3.64899e-07	7.24254e-07	1.31169e-08	5.64342e-06	5.28744e-06	3.0835e-06	4.14249e-07	1.71178e-07	142.646	207.251
SLI-132	72	RHI without CTE	No	8.3	3.86221e-08	0.000212684	3.01392e-05	1.04288e-06	2.35637e-06	1.36286e-05	7.08858e-07	4.98146e-06	6.85186e-07	2.64006e-06	3.82491e-08	8.47709e-06	2.39092e-06	1.69164e-08	8.43563e-07	1.16843e-06	1.41575e-06	1.60166e-06	8.31291e-09	8.94713e-08	8.25059e-07	5.83867e-05	8.0756e-06	3.63907e-06	6.10321e-06	9.36595e-08	5.65488e-07	7.76237e-07	4.81129e-08	1.59178e-05	6.4378e-06	1.40118e-05	2.55531e-07	1.10776e-05	414.275	347.786
SLI-149	14	RHI without CTE	No	5.5	1.6672e-08	8.3724e-05	2.05144e-05	1.18962e-07	7.46166e-07	9.37337e-06	5.94014e-07	8.3195e-07	1.39136e-07	2.3175e-06	3.94063e-08	2.88499e-06	1.51939e-07		5.76171e-07	1.08636e-07	3.66674e-07	1.56428e-07		6.70554e-09	7.80051e-06	1.07672e-05	1.48717e-06	1.13176e-06	8.80606e-07	5.03302e-08	3.15032e-07	3.21428e-07	2.73681e-07	7.65588e-06	2.03294e-06	1.48511e-06	2.3416e-07	4.10553e-06	169.749	164.185
SLI-161	51	RHI without CTE	no	4	2.21058e-08	0.000346226	2.46851e-05	1.03347e-07	5.2911e-06	9.10398e-07	2.48716e-07	3.08762e-07	8.08599e-08	3.60642e-06	2.01171e-08	4.71275e-06	1.88753e-07	7.83185e-09	4.1947e-06	1.03562e-07	8.78777e-07	2.522e-06	2.28537e-08	3.78272e-08	1.95544e-07	1.38093e-05	1.92461e-06	2.9971e-06	9.45119e-07	2.46655e-07	9.36595e-08	4.09112e-07	4.3878e-07	5.87899e-06	3.58399e-06	6.56397e-06	4.75517e-07	5.41326e-07	316.067	77.3146
SLI-166	66	RHI without CTE	No	6.5	1.36834e-08	0.000164457	3.32797e-05	6.34414e-08	1.41772e-06	5.04375e-07	5.51934e-07	2.6732e-06	5.71398e-07	2.33848e-06	5.57289e-08	4.27987e-06	6.04816e-07	1.32908e-08	1.32829e-06	3.49549e-07	5.29084e-07	1.21467e-06	2.30126e-08	6.59981e-08	7.24757e-07	2.9931e-05	3.12654e-06	1.10158e-06	2.62546e-06	1.7213e-07	2.18934e-07	4.78824e-07	8.61843e-08	2.43284e-05	3.24579e-06	5.07908e-06	3.9545e-07	3.4834e-07
SLI-186	55	RHI without CTE	no	8.5	4.6153e-08	0.000151227	2.84937e-05	9.14146e-08	2.50111e-06	7.78893e-08	1.62394e-07	7.20785e-06	1.67199e-06	2.94357e-06	3.73841e-08	1.06337e-05	2.77131e-06	2.78066e-08	1.95013e-06	2.47181e-06	1.23334e-06	3.49809e-06		1.53847e-07	1.80562e-07	0.000104878	7.14319e-06	1.20461e-06	6.46463e-06	3.37877e-07	5.0718e-07	5.23975e-07	5.81328e-09	4.13409e-06	4.59979e-06	9.94222e-06	3.52469e-07	2.27442e-07	163.999	311.846
K-0005	67	Severe CTE	Yes	8.3	3.35526e-08	0.000423016	0.000117179	4.667e-07	1.71076e-05	2.55354e-07	3.8198e-07	4.87556e-06	1.6639e-06	4.65109e-06	1.03778e-07	9.85987e-06	1.85648e-06	2.24144e-08	7.71983e-06	1.38854e-06	2.4701e-06	6.72516e-06	1.71764e-08	2.97007e-07	2.69726e-07	9.41943e-05	6.45568e-06	1.938e-06	1.0531e-05	6.683e-07	5.24701e-07	7.33856e-07	1.80553e-08	1.7896e-05	4.40936e-06	6.55488e-06	6.02724e-07	5.99391e-07	19732.2	3511.49
K-0021	68	Severe CTE	No	7.1	7.16231e-08	0.000719858	6.6008e-05	6.78099e-07	4.46781e-06	1.76978e-06	7.8272e-07	1.68362e-06	3.71792e-07	6.25309e-06	7.81055e-08	8.83095e-06	7.69807e-07	2.18317e-08	5.35753e-06	3.57142e-07	2.08575e-06	7.6665e-06		1.81064e-07	1.82449e-07	4.40042e-05	4.64787e-06	3.96019e-06	4.60937e-06	3.31382e-07	2.22607e-07	6.75753e-07	1.47273e-07	1.43658e-05	4.8891e-06	1.45059e-05	1.18885e-06	2.97022e-06	28374.4	5207.46
K-0030	67	Severe CTE	Yes	7	1.7943e-08	0.000309451	4.72935e-05	1.35331e-07	5.00916e-06	1.6038e-07	5.13191e-07	1.55247e-06	4.30644e-07	2.85911e-06	2.37747e-08	3.59146e-06	7.55534e-07	1.29453e-08	4.77522e-06	2.04273e-07	1.57305e-06	3.94375e-06	1.05874e-09	1.21799e-07	1.54917e-07	2.22475e-05	2.0245e-06	1.16197e-06	1.94473e-06	2.63079e-07	1.35519e-07	4.35145e-07	9.21097e-09	2.29035e-06	3.43562e-06	4.82848e-06	2.41077e-07	4.56146e-07	11886.7	2431.72
K-0037	73	Severe CTE	Yes	4.3	2.52175e-08	0.000312686	3.90586e-05	1.70349e-07	9.36641e-07	2.32716e-06	5.91549e-07	1.19463e-06	2.10307e-07	2.96199e-06	1.0566e-08	5.56186e-06	8.90427e-07	2.14407e-09	3.39755e-07	5.19274e-07	4.98812e-07	3.94355e-07	1.91245e-08	5.55361e-08	1.07592e-06	3.89775e-05	1.0804e-06	1.3459e-06	1.60277e-06	4.39062e-08	3.10264e-07	2.06981e-07	5.30921e-07	2.03727e-05	4.14844e-06	9.78498e-06	2.36772e-07	4.4614e-07	17153.8	9322.51
K-0039	76	Severe CTE	No	6.6	4.98787e-08	0.000464189	5.27306e-05	6.2222e-08	1.85777e-06	2.00763e-07	1.78819e-07	3.7831e-06	6.15815e-07	2.18793e-06	2.05398e-08	4.74553e-06	1.59612e-06	1.57072e-08	1.0494e-06	5.35355e-07	5.527e-07	2.28243e-06	4.22325e-09	6.05205e-08	1.07885e-07	5.32079e-05	2.0217e-06	6.52735e-07	3.55924e-06	9.12247e-08	1.72967e-07	2.37758e-07	9.13513e-08	4.51764e-06	5.40977e-06	8.55975e-06	3.51981e-07	2.93121e-07	16707.7	1288.92
K-0040	72	Severe CTE	Yes	4.1	3.84351e-08	0.000480892	2.69193e-05	1.60714e-07	2.6001e-06	5.50788e-07	5.45847e-07	4.39388e-07	2.24144e-08	4.74882e-06	6.39238e-09	4.097e-06	2.23379e-07		2.9764e-06	2.32209e-08	1.28038e-06	3.33473e-06	2.54987e-08	3.62612e-08	3.42119e-07	4.28581e-06	1.63986e-06	1.75512e-06	5.61971e-07	2.45121e-07	6.24813e-08	4.78161e-07	8.56483e-08	2.00079e-06	6.01919e-06	1.1524e-05	2.87487e-07	1.06479e-06	72058.2	82785.4
K-0042	84	Severe CTE	Yes	4.3		0.000339336	1.32928e-05	3.97354e-08	1.51107e-06	8.0083e-07	3.30007e-07	1.72258e-06	1.69878e-07	3.78835e-06	1.56528e-08	4.20052e-06	5.25429e-07	6.85593e-09	1.69768e-06	1.97862e-07	5.91139e-07	1.78332e-06	1.20867e-08	1.09613e-08	4.42138e-07	1.68487e-05	6.77629e-07	2.0217e-06	1.23762e-06	1.07363e-07	2.92309e-07	4.78824e-07	2.04263e-08	3.0622e-06	6.84746e-06	1.87597e-05	1.94463e-07	1.08716e-06	11304	19050.3
K-0049	87	Severe CTE	Yes	3.8	6.99064e-08	0.00155055	5.41755e-05	9.57601e-08	7.09877e-06	3.26384e-06	5.16045e-07	2.57143e-06	6.76188e-08	1.19221e-05	3.03864e-08	8.96043e-06	8.04168e-07		6.28786e-06	1.03634e-07	1.22482e-06	6.68334e-06			3.48116e-06	1.0451e-05	3.44993e-06	5.85054e-06	4.34564e-06	2.09144e-07	6.47328e-07	6.34006e-07	6.98096e-08	7.07421e-06	1.35157e-05	6.61454e-05	6.9668e-07	2.77708e-06	29168	6563.16
K-0053	84	Severe CTE	No	6.8	5.49997e-08	0.000862612	9.85353e-05	1.68004e-07	8.16e-06	1.12545e-07	3.86776e-07	5.81415e-06	1.17492e-06	3.48599e-06	9.02811e-08	8.83707e-06	2.41926e-06	1.63515e-08	1.64327e-06	9.60974e-07	1.61728e-06	6.92382e-06		4.19159e-07	7.9802e-08	0.000108201	6.66021e-06	1.08943e-06	7.41563e-06	3.17883e-07	4.47379e-07	6.23979e-07	1.83328e-08	6.72516e-06	1.23084e-05	1.53862e-05	5.58477e-07	2.34659e-06	15311.9	7741.4
K-0057	70	Severe CTE	No	7.6	7.58645e-08	0.000621913	9.79904e-05	1.09245e-06	1.85528e-05	7.35893e-07	8.03611e-07	1.72736e-06	2.82744e-07	4.64787e-06	7.5445e-08	1.0102e-05	1.80571e-06	1.91511e-08	1.05602e-05	3.63133e-07	3.54447e-06	1.32835e-05	9.71594e-09	3.04934e-07	2.33512e-07	2.64752e-05	2.24322e-06	5.04051e-06	2.78672e-06	4.64763e-07	7.59209e-07	8.98486e-07	6.50927e-07	7.18789e-06	6.98649e-06	2.45827e-05	4.24421e-07	9.42503e-07	12608.3	1621.85
K-0063	83	Severe CTE	No	5.3	1.63402e-08	0.00153665	6.67904e-05	1.78076e-07	1.1279e-05	3.45951e-06	7.02499e-07	9.69e-07	1.61272e-07	5.12861e-06	1.22901e-07	8.26817e-06	6.75285e-07	8.41144e-09	1.12011e-05	2.38088e-07	2.251e-06	7.36951e-06		9.96193e-08	2.56596e-07	1.94483e-05	1.38758e-06	3.27517e-06	1.5906e-06	3.50763e-07	7.89218e-08	7.0935e-07	2.48888e-07	8.8065e-06	3.75697e-06	8.43021e-06	5.65096e-07	1.42659e-06	225908	193449
K-0067	80	Severe CTE	No	6.9	2.57652e-08	0.000617617	4.05202e-05	3.10479e-07	4.98146e-06	7.76237e-07	5.07531e-07	8.7513e-07	1.86412e-07	4.02941e-06	6.41934e-08	3.86795e-06	4.30644e-07	7.57031e-09	3.41188e-06	2.26969e-07	1.56327e-06	5.53878e-06		5.15662e-08	1.10611e-07	1.12712e-05	1.26889e-06	1.36563e-06	1.36185e-06	3.81186e-07	2.24466e-07	3.47858e-07	1.46764e-07	2.15482e-06	5.55031e-06	7.18291e-06	4.36051e-07	1.05597e-06	37107.9	35903
K-0075	77	Severe CTE	No	6.6	3.32978e-08	0.000356206	1.83355e-05	2.03707e-07	2.91111e-06	2.529e-06	3.56153e-07	6.43748e-07	1.3045e-07	3.47634e-06	1.56312e-08	5.58892e-06	5.61971e-07	7.52845e-09	2.0147e-06	3.36474e-07	9.1546e-07	2.15035e-06	9.78351e-09	7.98573e-08	1.16197e-06	1.92604e-05	2.61819e-06	1.68362e-06	1.4465e-06	2.13687e-07	2.00763e-07	4.47069e-07	8.51157e-08	1.4596e-06	5.20381e-06	1.49448e-05	2.19542e-07	6.47777e-07	119871	112637
K-0077	65	Severe CTE	Yes	7.5	6.67341e-08	0.00110174	8.13217e-05	8.40645e-07	9.83257e-06	5.00544e-07	6.13684e-07	1.04288e-06	1.55347e-07	6.29222e-06	9.25623e-08	1.05675e-05	8.99109e-07	1.33739e-08	6.88553e-06	1.76969e-07	2.27138e-06	7.37973e-06		4.18288e-07	1.52784e-07	1.632e-05	5.051e-06	4.56802e-06	2.51676e-06	6.49575e-07	1.92052e-07	7.97507e-07	1.87059e-07	1.05895e-05	7.93686e-06	2.87516e-05	8.78777e-07	2.57857e-06	57246.4	13681.7
K-0083	76	Severe CTE	No	5.9	1.17156e-08	0.000623207	8.3608e-05	9.94813e-08	4.99529e-06	1.55671e-07	2.41412e-07	9.36641e-07	1.3273e-07	5.58892e-06	1.19038e-08	9.75789e-06	5.24338e-07	4.11917e-09	4.83518e-06	1.04645e-07	1.98697e-06	6.34917e-06	4.7679e-09	2.023e-07	3.15469e-07	1.33574e-05	2.58393e-06	1.57088e-06	4.06568e-07	4.41525e-07	1.0421e-07	1.17492e-06	2.83922e-07	2.51676e-06	8.05324e-06	2.85134e-05	9.18002e-07	8.10323e-07	19929.8	7667.75
K-0084	60	Severe CTE	yes	8.6	8.34838e-07	0.00252938	0.00022049	2.08142e-06	0.000114212	9.85987e-06	5.91988e-06	1.02852e-06	1.13176e-06	2.73329e-05	1.97461e-06	2.89917e-05	6.14566e-06	5.21025e-09	0.000108051	8.11969e-08	7.52995e-05	0.000142673	1.76715e-08	1.94338e-06	6.7435e-07	7.76275e-06	2.74645e-06	1.09175e-05	7.57107e-07	3.90296e-06	3.74397e-06	7.5348e-06	1.15388e-07	1.83482e-05	7.56096e-06	2.09165e-05	2.06132e-06	6.26642e-05	112139	7639.48
K-0085	71	Severe CTE	Yes	8.5	4.46737e-08	0.000266053	2.32244e-05	1.17895e-07	4.54591e-06	1.13642e-07	1.66382e-07	7.23789e-06	1.4187e-06	2.54659e-06	4.33618e-08	6.90944e-06	2.3777e-06	2.62702e-08	1.81953e-06	1.9313e-06	1.20378e-06	2.53778e-06	1.79804e-08	3.04723e-07	8.82395e-08	7.07947e-05	3.35095e-06	1.02852e-06	2.83543e-06	3.16125e-07	4.75517e-07	5.64705e-07	5.0889e-09	6.23145e-06	6.02336e-06	7.9589e-06	2.42082e-07	3.32072e-07	2094.09	682.385
K-0103	77	Severe CTE	No	7.1	1.42842e-08	0.000585518	6.75352e-05	1.15388e-07	1.55355e-06	1.72369e-07	3.00527e-07	9.42503e-07	2.29819e-07	2.51676e-06	1.62048e-08	5.00569e-06	5.218e-07	8.4465e-09	8.42395e-07	1.73808e-07	6.85186e-07	2.1653e-06	1.24438e-08	4.18267e-08	4.08829e-07	1.35157e-05	9.24387e-07	8.35417e-07	8.7513e-07	1.04717e-07	4.37868e-07	6.95715e-07	2.07555e-07	4.46472e-06	5.94455e-06	6.77663e-06	3.79341e-07	1.25751e-06	17418.3	1610.26
K-0122	83	Severe CTE	Yes	6.3	2.36104e-08	0.000566357	2.97861e-05	7.93607e-08	1.73696e-06	5.22524e-07	3.564e-07	7.45649e-07	7.32803e-08	3.66438e-06	1.03844e-08	7.94787e-06	2.74441e-07		2.06275e-06	5.72559e-08	8.6368e-07	3.04316e-06		4.02343e-08	5.0894e-07	1.07076e-05	3.64917e-06	2.65106e-06	1.30185e-06	2.25401e-07	4.3724e-08	5.37959e-07	1.66382e-07	3.17899e-06	6.99134e-06	2.29682e-05	6.6093e-07	8.79996e-07	36822.5	7008.44
K-0133	78	Severe CTE	Yes	7.8	1.50353e-09	0.000135727	1.44758e-05	3.33208e-08	2.32716e-06	9.2055e-07	7.42517e-08	9.43156e-07	4.47356e-08	7.10334e-07	3.5026e-08	3.03263e-06	8.67837e-08	1.04205e-08	1.80822e-06	3.56382e-08	4.2354e-07	1.64099e-06	3.13476e-09	9.46992e-09	4.2501e-07	4.88233e-06	1.0963e-05	3.53956e-06	4.50513e-06	4.24127e-07	5.15687e-07	1.5687e-06	1.59052e-07	6.79074e-06	5.45118e-06	2.05429e-05	5.91959e-07	2.2108e-06	549.63	152.184
K-0139	85	Severe CTE	No	4	2.85473e-09	0.000146075	7.26302e-06	2.00475e-08	9.53674e-07	8.66678e-07	8.15918e-08	1.1031e-06	1.21877e-08	9.97624e-07	2.9088e-08	3.29795e-06	9.20504e-08	6.02246e-09	1.79573e-06	1.57508e-08	8.97242e-07	1.66968e-06		1.14824e-08	7.20749e-07	3.45951e-06	1.75764e-05	2.97449e-05	4.86905e-05	6.42411e-07	2.13243e-07	0.000925166	0.000224033	8.19441e-05	1.45361e-05	#N/A	6.61847e-07	4.5239e-06	7999.65	6338.24
K-0143	80	Severe CTE	Yes	4.9	1.55555e-08	0.000146786	2.82772e-05	5.72956e-08	1.06258e-06	9.10352e-08	3.50503e-08	6.1241e-07	3.62109e-08	1.53004e-06	5.67395e-09	6.51863e-06	2.02721e-07	8.16443e-09	1.21383e-06	3.49774e-08	6.68764e-07	2.0485e-06	2.40553e-09	6.79006e-08	1.28387e-07	5.08613e-06	1.68721e-05	3.17459e-06	1.15234e-06	8.79996e-07	8.35417e-07	#N/A	#N/A	6.87123e-06	1.26632e-05	0.000110474	2.10463e-06	2.84922e-06	2600.41	225.197
K-0146	64	Severe CTE	Yes	6.3	1.27582e-08	0.000155694	1.6919e-05	7.43032e-08	1.72258e-06	2.89888e-07	5.62723e-08	#N/A	7.26229e-08	1.35151e-06	1.14506e-08	4.46781e-06	1.73688e-07	1.23493e-08	1.31364e-06	8.98442e-08	4.75847e-07	#N/A		3.46637e-08	#N/A	8.81261e-06	#N/A	#N/A		7.37425e-07	7.47201e-07	#N/A	#N/A		#N/A	#N/A	#N/A		13850.9	8556.22
K-0148	87	Severe CTE	No	8.4	2.00059e-08	0.000198441	1.84375e-05	2.71791e-07	3.00959e-06	3.82775e-07	5.59999e-08	1.93934e-06	2.2199e-07	1.16116e-06	4.74177e-08	6.91902e-06	4.85172e-07	7.59659e-09	2.60732e-06	1.9568e-07	9.25669e-07	2.24789e-06		1.37697e-07	1.11535e-07	1.84375e-05	2.21091e-05	3.50312e-05	7.44174e-05	6.52315e-06	3.95744e-06	1.82838e-06	1.32638e-07	8.81304e-05	5.51225e-05	0.000577857	1.49544e-06	1.02359e-05	8623.42	1601.28
K-0149	46	Severe CTE	Yes	7.7	1.26087e-08	5.75829e-05	6.18841e-06	7.19715e-08	1.06627e-06	9.50986e-08	3.14144e-08	9.19275e-07	1.15548e-07	7.41012e-07	2.05541e-08	2.06991e-06	2.98038e-07	2.42406e-08	1.13255e-06	1.6976e-07	4.31541e-07	3.39537e-06	2.25067e-09	4.29431e-08	5.82193e-07	1.2005e-05	1.21389e-05	3.1071e-06	6.77194e-06	4.5331e-07	3.15469e-07	7.59209e-07	2.94955e-07	6.88553e-06	4.33962e-06	3.20126e-05	1.53004e-06	2.44116e-06	65619.6	20919.2
K-0151	47	Severe CTE	No	8.3	5.39399e-09	0.00025398	4.6256e-05	5.7137e-08	3.59395e-06	6.36207e-07	6.77126e-08	2.82954e-06	2.46314e-07	1.06775e-06	2.43754e-08	9.41244e-06	6.5364e-07	4.39366e-08	3.6593e-06	3.88387e-07	9.99701e-07	3.1028e-06	1.0121e-09	6.2222e-08	5.4582e-08	2.86521e-05	4.22995e-05	3.96588e-05	0.000115806	7.61845e-07	2.42262e-06	#N/A	0.000547444	2.72762e-05	8.96043e-06	0.000175651	4.13409e-06	1.8851e-05	4744.44	527.165
K-0154	64	Severe CTE	No	5.6	3.95137e-09	0.000142081	4.54298e-05	3.64123e-08	2.13697e-06	2.68049e-07	5.51524e-08	1.62065e-06	2.56774e-07	1.07368e-06	1.99229e-08	4.56485e-06	5.88685e-07	3.02393e-08	6.55001e-07	3.043e-07	4.25305e-07	1.32553e-06	2.83304e-09	5.43178e-08	4.90218e-08	3.48616e-05	2.71253e-05	2.67691e-06	1.17011e-05	4.73872e-07	6.98615e-07	1.21131e-06	1.5534e-08	1.02643e-05	1.0243e-05	2.08586e-05	2.24789e-06	2.79252e-06	2520.86	193.644
K-0158	87	Severe CTE	No	4.8	1.9991e-09	0.00013507	1.62297e-05	2.90276e-08	2.75776e-07	5.8378e-08	6.64111e-08	3.20983e-07	1.53946e-08	7.16267e-07	6.35262e-09	5.36868e-06	3.85151e-08	5.82135e-09	3.46654e-07	1.15303e-08	1.67655e-07	1.62402e-06		7.86449e-09	1.57298e-07	2.65658e-06	1.60396e-05	1.71068e-06	1.99525e-06	2.1428e-07	1.80562e-07	6.12834e-07	2.73289e-08	4.55853e-06	7.24793e-06	3.491e-05	1.74905e-06	1.85006e-06	24006.7	4570.74
K-0165	74	Severe CTE	No	7.8	4.36007e-09	0.00014987	3.54464e-05	6.23515e-08	6.48675e-07	1.20122e-07	7.00519e-08	2.57499e-06	3.34382e-07	8.58309e-07	1.45138e-08	7.50873e-06	5.1177e-07	1.99505e-08	8.27923e-07	1.73087e-07	3.4426e-07	1.06184e-06		7.82681e-08	5.89473e-08	2.48396e-05	2.41771e-05	2.46326e-06	1.0074e-05	4.032e-07	2.05846e-06	8.71498e-07	1.72002e-08	3.32336e-05	8.48885e-06	2.75612e-05	1.12394e-06	1.179e-06	9677.11	2810.4
K-0175	65	Severe CTE	Yes	8.2	1.24358e-07	0.000224189	2.07001e-05	3.30007e-07	7.17793e-06	1.58509e-06	3.43068e-07	1.83219e-06	2.03284e-07	1.29466e-06	1.13406e-07	8.17698e-06	4.87532e-07	4.38454e-08	2.6974e-06	2.39081e-07	1.98009e-06	4.20635e-06	1.62828e-09	1.27588e-07	7.29328e-06	1.63313e-05	2.50818e-05	6.72516e-06	1.19552e-05	7.1975e-07	4.57413e-07	1.77469e-06	1.47478e-07	7.49313e-06	1.81198e-06	2.31922e-05	1.12394e-06	7.15806e-06	65267.3	17260
K-0177	65	Severe CTE	No	8.9	1.09462e-08	0.000138387	2.29682e-05	6.12379e-08	7.85982e-07	1.05885e-07	5.89473e-08	3.94375e-06	6.19239e-07	9.4185e-07	1.57508e-08	6.68797e-06	7.68208e-07	2.04121e-08	6.75285e-07	5.96489e-07	3.07481e-07	9.84572e-07	1.42637e-09	6.04786e-08	1.15628e-07	4.49911e-05	2.55202e-05	2.05846e-06	1.93407e-05	5.46225e-07	7.02986e-07	1.35338e-06	9.46992e-09	7.01596e-05	7.41049e-06	3.4525e-05	6.97163e-07	1.52369e-06	501.367	467.589
K-0199	79	Severe CTE	No	9	1.2367e-07	0.000276775	2.37288e-05	9.59642e-07	7.58195e-06	5.79375e-07	4.89225e-07	6.51379e-07	9.03437e-08	2.83543e-06	1.41568e-07	4.27395e-06	3.12206e-07	9.72267e-09	1.40604e-05	6.12379e-08	3.10495e-06	5.38359e-06	3.80093e-09	1.26094e-07	9.65648e-07	5.77799e-06	1.90744e-05	6.58676e-06	3.29566e-06	1.02141e-06	3.65405e-07	#N/A	#N/A	4.26211e-06	4.90607e-06	1.3915e-05	1.1185e-06	7.25295e-06	2123.64	2419.54
K-0200	70	Severe CTE	Yes	6.3	2.525e-10	6.42475e-05	1.25322e-05	7.17224e-08	1.11001e-06	1.53209e-07	5.02953e-08	6.33567e-07	2.79418e-08	6.62305e-07	6.85118e-09	2.6291e-06	3.98457e-08	1.28203e-08	1.18885e-06	4.00673e-08	4.35749e-07	1.02995e-06		1.65568e-08	2.61806e-07	5.32421e-06	1.42666e-05	2.48728e-06	3.47152e-06	2.74441e-07	3.45934e-07	7.16763e-07	3.86776e-07	2.47193e-05	4.22095e-06	2.40267e-05	1.91928e-06	1.83473e-06	15804.7	3369.02
K-0210	79	Severe CTE	No	7.7	1.40388e-08	0.000255215	6.07397e-05	8.94093e-08	2.87103e-06	1.45851e-07	7.13258e-08	2.17131e-06	2.76542e-07	1.42758e-06	2.77296e-08	8.11487e-06	7.57107e-07	2.59624e-08	1.78456e-06	2.1939e-07	9.37941e-07	3.31629e-06	1.35224e-09	8.05802e-08	1.86412e-07	2.03163e-05	3.12237e-05	6.96715e-06	1.01582e-05	1.11309e-06	2.58931e-06	6.8187e-07	2.22298e-07	7.00139e-05	1.11856e-05	8.93607e-05	1.63986e-06	1.87979e-06	4820.43	291.563
SLI-013	73	Severe CTE	No	6.5	5.81731e-09	0.000714886	5.54674e-05	1.32363e-07	3.58151e-06	4.17419e-07	2.37923e-07	1.98147e-06	1.85125e-07	2.60191e-06	1.08405e-08	4.23854e-06	6.41966e-07	7.39399e-09	1.35151e-06	2.63444e-07	1.31182e-06	2.45644e-06		6.09837e-08	2.06694e-07	1.89164e-05	4.08849e-06	1.22567e-06	1.5687e-06	1.4964e-07	1.95138e-07	3.86776e-07	7.39436e-08	5.96933e-06	6.20559e-06	1.28578e-05	3.37877e-07	9.07248e-07	37088.6	2824.02
SLI-073	84	Severe CTE	No	5.3	1.78438e-08	0.000896133	2.67333e-05	9.39242e-07	3.52487e-06	4.77192e-06	4.32439e-07	9.87306e-07	1.67423e-07	4.55853e-06	1.90848e-08	6.73916e-06	1.29286e-06	3.76945e-09	1.79076e-06	1.18468e-07	2.10755e-06	5.2255e-06		2.10016e-07	8.47079e-07	1.62974e-05	2.93542e-06	3.27063e-06	1.35432e-06	3.18324e-07	1.54167e-07	6.45536e-07	9.85206e-08	1.19387e-05	1.31735e-05	3.31645e-05	1.868e-07	1.19629e-06	18101.8	13507.4
SLI-085	56	Severe CTE	No	8.1	2.05256e-08	0.000367747	5.71455e-05	8.84845e-08	3.21222e-06	2.25871e-07	2.79432e-07	1.41085e-06	5.44713e-07	2.37935e-06	2.64162e-08	5.44363e-06	1.76855e-06	2.46472e-08	4.3276e-06	9.14826e-07	2.73505e-06	2.50979e-06		2.65263e-08	1.90461e-07	3.3791e-05	5.58504e-06	3.08778e-06	5.74604e-06	1.68354e-07	3.10479e-07	4.58683e-07	1.26971e-07	2.36795e-05	4.34564e-06	1.42468e-05	6.70156e-07	4.16263e-07	10372.4	340.797
SLI-086	62	Severe CTE	No	6.7	3.70231e-08	0.000380715	6.29689e-05	4.7256e-07	3.30023e-06	8.76344e-07	3.6642e-07	1.40988e-06	5.36098e-07	3.15484e-06	5.99776e-08	4.67371e-06	1.02923e-06	2.04404e-08	1.87198e-06	4.93311e-07	2.4701e-06	5.31684e-06	6.35262e-09	2.023e-07	4.0404e-07	3.68239e-05	2.522e-06	1.4415e-06	2.19401e-06	2.26184e-07	2.92715e-07	3.8517e-07	1.1765e-07	6.0821e-06	4.71602e-06	6.01085e-06	3.39991e-07	1.33198e-06	47219.7	12715.1
SLI-089	64	Severe CTE	Yes	3.6	3.08533e-08	0.000624938	3.25948e-05	1.13249e-07	2.02731e-06	5.67845e-07	2.74822e-07	5.1e-07	7.86488e-08	5.38732e-06	2.83122e-08	5.09672e-06	3.87581e-07	7.67067e-09	1.58619e-06	1.41274e-07	1.47077e-06	2.9395e-06		6.56332e-08	2.10016e-07	1.95293e-05	1.30366e-06	2.44794e-06	9.05991e-07	2.30777e-07	1.38655e-07	2.88485e-07	1.55671e-07	7.59247e-06	4.16573e-06	2.58406e-05	2.50793e-07	8.34838e-07	190104	94071
SLI-096	93	Severe CTE	Yes	4.5	3.27484e-08	0.000475918	3.66202e-05	1.65347e-07	1.06116e-05	5.29084e-07	4.22953e-07	6.70621e-07	1.66382e-07	5.30212e-06	1.1954e-07	6.39333e-06	7.53442e-07	4.83781e-09	7.74126e-06	1.01642e-07	4.81511e-06	7.65588e-06	1.07507e-08	7.93607e-08	3.86508e-07	1.68487e-05	2.84133e-06	1.90735e-06	1.05964e-06	6.11137e-07	1.36084e-07	5.88277e-07	1.43943e-07	1.14921e-05	3.09206e-06	9.39289e-06	4.75187e-07	5.94014e-07	967.366	4749.87
SLI-107	66	Severe CTE	No	8.4	8.23875e-08	0.000670721	0.000107379	2.0484e-07	6.35798e-06	1.12077e-07	2.87089e-07	2.43272e-06	7.91449e-07	3.438e-06	5.98946e-08	6.19699e-06	1.60499e-06	2.54811e-08	2.73885e-06	7.37425e-07	3.27517e-06	7.84932e-06		1.44043e-07	5.02605e-08	4.41876e-05	5.91578e-06	1.00526e-06	4.52704e-06	4.43366e-07	4.91263e-07	6.11561e-07	9.46336e-09	3.83591e-06	3.73102e-06	6.23577e-06	5.38332e-07	1.23248e-06	41653.5	6442.06
SLI-120	69	Severe CTE	No	8.2	1.09847e-07	0.00312484	0.000325061	3.96548e-07	4.43717e-05	4.08262e-07	1.67083e-06	5.25091e-06	9.36641e-07	9.3994e-06	2.20151e-07	2.53615e-05	3.62145e-06	1.64995e-08	5.1966e-06	1.1349e-06	1.05822e-05	2.2558e-05	2.98851e-08	4.3364e-07	3.74119e-07	8.21716e-05	8.64921e-06	4.22388e-06	7.83302e-06	1.47792e-06	6.98615e-07	2.49765e-06	7.90313e-08	0.000103506	1.23169e-05	3.1267e-05	1.60166e-06	9.25715e-06	173422	48237.2
SLI-124	52	Severe CTE	No	7.1	7.89179e-09	0.000453377	6.6008e-05	1.43147e-07	1.13412e-06	1.11695e-06	1.17411e-06	1.00317e-06	2.21529e-07	3.2911e-06	2.12053e-08	9.61688e-06	6.6645e-07	1.07135e-08	1.68596e-06	4.02363e-07	1.36658e-06	1.03711e-06	1.52248e-08	4.86832e-08	1.9152e-07	3.32566e-05	3.62899e-06	2.47353e-06	2.33362e-06	1.53421e-07	2.61624e-07	2.32221e-07	4.73215e-07	3.06645e-06	3.79887e-06	1.73705e-05	2.21529e-07	2.61819e-06	46891.4	1926.82
SLI-128	79	Severe CTE	No	7.5	8.96531e-09	0.000664244	5.72248e-05	5.76142e-08	4.26802e-06	1.16513e-07	1.73929e-07	9.71017e-07	2.42586e-07	2.5947e-06	4.93628e-08	9.28929e-06	4.37868e-07	1.54802e-08	2.38761e-06	2.57844e-07	1.43055e-06	2.33362e-06	4.34499e-09	4.72209e-08	3.76982e-07	2.55202e-05	3.90567e-06	1.92996e-06	3.56912e-06	1.41666e-07	2.45461e-07	4.11387e-07	5.907e-08	1.1556e-05	5.57731e-06	2.51689e-05	5.37959e-07	3.20094e-07	201211	23339.7
SLI-141	82	Severe CTE	No	6	3.03653e-08	0.000697751	5.57758e-05	3.47617e-07	1.26544e-05	8.24487e-07	4.61233e-07	1.09321e-06	3.44737e-07	3.12438e-06	6.87531e-08	4.94705e-06	1.09624e-06	7.00484e-09	4.8486e-06	3.3952e-07	2.13106e-06	6.1244e-06	3.88349e-09	6.71983e-08	4.80487e-07	2.91529e-05	2.09445e-06	1.93532e-06	2.67506e-06	3.18987e-07	1.63297e-07	3.69993e-07	1.46967e-07	5.37241e-06	5.10025e-06	1.4739e-05	3.93264e-07	1.80196e-06	59065.6	5923.68
SLI-154	75	Severe CTE	Yes	3	1.00104e-07	0.000928378	4.82203e-05	4.38758e-08	8.94137e-07	3.32533e-07	6.42411e-07	7.00554e-07	7.38411e-08	5.22912e-06		5.32791e-06	1.5089e-07	1.35044e-08	2.29671e-06	7.36367e-08	7.31824e-07	2.67691e-06		4.10228e-08	2.21683e-07	1.22403e-05	1.32737e-06	2.34497e-06	7.07876e-07	7.94157e-08	1.19955e-07	3.79341e-07	3.56894e-07	2.63836e-05	6.59133e-06	1.70958e-05	3.85705e-07	6.71086e-07
SLI-164	70	Severe CTE	No	8.1	8.10844e-08	0.000498541	6.30563e-05	1.20128e-06	8.17132e-06	1.19463e-06	1.29466e-06	1.12316e-06	4.92627e-07	3.30023e-06	7.32803e-08	3.9547e-06	2.09445e-06	6.08962e-09	6.66483e-06	7.08858e-07	2.39258e-06	4.95735e-06		1.44043e-07	3.7386e-07	3.04753e-05	1.89286e-06	3.21667e-06	2.82758e-06	3.9545e-07	1.48916e-07	2.90895e-07	2.72343e-08	1.06116e-05	3.31859e-06	9.53061e-06	1.38463e-07	5.10025e-06	43583.7	1217.67
SLI-177	25	Severe CTE	No	8.8	3.1111e-08	0.0002373	4.2712e-05	1.16675e-07	3.24595e-05	1.66044e-06	7.33347e-07	1.53429e-06	6.88519e-07	4.58388e-06	5.70578e-08	3.85991e-06	2.23391e-06	1.75373e-08	1.33482e-05	9.45775e-07	3.70781e-06	6.35357e-06	4.91214e-09	3.32056e-08	6.0356e-07	3.77543e-05	2.73695e-06	4.69644e-06	3.53465e-06	3.91631e-07	9.14146e-08	6.72017e-07	4.42138e-07	6.78603e-06	1.89286e-06	7.93686e-06	2.14577e-07	1.84621e-06	8846.65	582.298
SLI-185	82	Severe CTE	No	7.1	1.26789e-08	0.000263118	2.7504e-05	1.79938e-07	7.6665e-06	2.79045e-07	4.09964e-07	1.02995e-06	2.97625e-07	4.22681e-06	7.72441e-08	4.14844e-06	5.68239e-07	5.76513e-09	5.0475e-06	1.58502e-07	1.7661e-06	5.78601e-06	6.68697e-09	6.37942e-08	1.19955e-07	1.49655e-05	9.41197e-07	1.83983e-06	2.38596e-06	4.51741e-07	1.53421e-07	2.28073e-07	6.53155e-08	4.11693e-06	2.99295e-06	5.77799e-06	2.43597e-07	3.45472e-06	50455.5	28142
SLI-202	44	Severe CTE	No	8.8	9.68952e-08	0.000103506	2.77914e-05	1.57407e-07	8.63723e-06	1.41666e-07	2.11917e-07	2.91313e-06	1.0494e-06	3.42373e-06	8.61246e-08	2.49419e-06	1.52369e-06	3.20522e-08	3.49325e-06	1.09929e-06	1.42461e-06	6.18841e-06	1.92976e-08	1.40395e-07	3.64646e-07	4.26232e-05	2.44624e-06	7.82178e-07	3.06645e-06	3.80395e-07	3.88387e-07	9.58313e-07	1.92976e-08	1.07746e-05	2.84133e-06	2.07998e-06	5.42077e-07	9.04109e-07	256.212	259.744
SLI-203	79	Severe CTE	Yes	4.5	1.09083e-08	0.00035943	3.05387e-05	7.83767e-08	3.32089e-06	2.49233e-07	4.27373e-07	6.95233e-07	7.68702e-08	2.2983e-06	4.23225e-08	4.87556e-06	1.89539e-07	1.64424e-08	1.8411e-06	1.46967e-07	8.30222e-07	2.56431e-06	1.46858e-08	4.11082e-08	3.48099e-07	1.28311e-05	2.55013e-06	8.54154e-07	3.04105e-06	1.24099e-07	1.7236e-08	2.97007e-07	1.57953e-07	3.19667e-06	3.03053e-06	4.99183e-06	4.65731e-07	1.405e-06	88527.7	54991.6
SLI-212	52	Severe CTE	Yes	8.1	4.01785e-08	0.000381772	4.69668e-05	1.09018e-06	2.92122e-06	9.78498e-06	7.98613e-07	2.73316e-06	1.08641e-06	2.63457e-06	5.79748e-08	8.14869e-06	1.56219e-06	1.90716e-08	1.66044e-06	1.92862e-06	1.02638e-06	1.35432e-06		1.0841e-07	5.69027e-07	7.89884e-05	3.2661e-06	3.04738e-06	5.21826e-06	1.21125e-07	1.8474e-07	6.9427e-07	4.58342e-08	1.64107e-05	4.81177e-06	4.91969e-06	2.87686e-07	4.90947e-06	10013.3	6804.81
